# Synchronous spatio-temporal control of autophagy and organelle trafficking is necessary for appressorium-mediated plant infection by *Magnaporthe oryzae*

**DOI:** 10.1101/2025.10.06.680644

**Authors:** Alice B. Eseola, Xia Yan, Miriam Osès-Ruiz, Lauren S. Ryder, Martin J. Egan, Dan MacLean, Nicholas J. Talbot

## Abstract

The blast fungus *Magnaporthe oryzae* infects plants using a specialised infection structure called an appressorium that generates physical force to break the rice leaf cuticle. Appressorium development follows a cell cycle-controlled morphogenetic program, requiring autophagy-associated cell death of the fungal spore from which the infection cell develops. How proliferative growth of the fungus is regulated at the same time as programmed cell death, however, is unknown. In this study, we provide evidence that each cell of the conidium undergoes a separate developmental program, which is necessary for plant infection. Using quantitative live-cell imaging, we monitored trafficking of ten organelle types during appressorium morphogenesis in a wild-type *M. oryzae* strain and isogenic Δ*atg8* autophagic mutant. High-resolution microscopy using a photoactivatable green fluorescent protein revealed that organelle trafficking occurs from a single conidium cell into the appressorium, while the remaining two cells undergo autophagy. Organelle inheritance operates independently of cell cycle checkpoints but is always associated with spore germination. We furthermore defined the temporal sequence of organelle movement and *de novo* organelle biogenesis in the incipient appressorium using photoconvertible fluorescent localisation microscopy. Taken together, our study reveals how synchronous spatiotemporal control of autophagy and organelle trafficking is necessary for rice blast infection.
