## Supplemental Table S1 for "Synchronous spatio-temporal control of autophagy and organelle trafficking is necessary for appressorium-mediated plant infection by *Magnaporthe oryzae*"

### Sheet: Sheet1
Supplementary Table 1: List of strains used in this study
Strain name	Organelle	Strain ID	M. oryzae strain	Plasmid name	Selection	Strain Gene ID*
H1-GFP	Nucleus	AE001	Guy11	-		N/A
Nop1-GFP	Nucleolus	AE002	Guy11	pAE001	Basta	MGG_09195
Scad2-GFP	Mitochondria	AE003	Guy11	pAE002	Basta	MGG_08690
Pex6-GFP	Peroxisomes	AE004	Guy11	pAE003	Basta	MGG_00529
Rpl25-GFP	60S Ribosomes unit	AE005	Guy11	pAE004	Basta	MGG_10185
Sec7-GFP	Trans-Golgi Network	AE006	Guy11	pAE005	Basta	MGG_14173
Grh1-GFP	Early-Golgi bodies	AE007	Guy11	pAE006	Basta	MGG_05757
Sso2-GFP	Plasma membrane	AE008	Guy11	pAE007	Basta	MGG_00978
GFP-HDEL	Endoplasmic reticulum	AE009	Guy11	pAE008	Basta	Lys-Asp-Glu-Leu (TTAGAGCTCGTCGTG)
Vac8-GFP	Vacuoles	AE010	Guy11	pAE009	Basta	MGG_04004
PaGFP	Cytoplasm	AE011	Guy11	pAE010	Basta	N/A
Scad2-paGFP	Mitochondria	AE012	Guy11	pAE011	Basta	MGG_08690
Scad2-mEOS3.2	Mitochondria	AE013	Guy11	pAE012	Basta	MGG_08690
∆atg8:Nop1-GFP	Nucleolus		∆atg8	pAE001	Basta	MGG_09195
∆atg8:Scad2-GFP	Mitochondria		∆atg8	pAE002	Basta	MGG_08690
∆atg8:Pex6-GFP	Peroxisomes		∆atg8	pAE003	Basta	MGG_00529
∆atg8:Rpl25-GFP	60S Ribosomes unit		∆atg8	pAE004	Basta	MGG_10185
∆atg8:Sec7-GFP	Trans-Golgi Network		∆atg8	pAE005	Basta	MGG_14173
∆atg8:Grh1-GFP	Early-Golgi bodies		∆atg8	pAE006	Basta	MGG_05757
∆atg8:Sso2-GFP	Plasma membrane		∆atg8	pAE007	Basta	MGG_00978
∆atg8:GFP-HDEL	Endoplasmic reticulum		∆atg8	pAE008	Basta	Lys-Asp-Glu-Leu (TTAGAGCTCGTCGTG)
∆atg8:PaGFP	Cytoplasm		∆atg8	pAE010	Basta	N/A
∆atg8:Scad2-paGFP	Mitochondria		∆atg8	pAE011	Basta	MGG_08690
Scad2-mEOS3.2	Mitochondria		∆atg8	pAE012	Basta	MGG_08690
H1-RFP:Nop1-GFP	Nucleus:Nucleolus		H1-RFP		Basta	MGG_09195
H1-RFP:Rpl25-GFP	Nucleus:60S Ribosomes unit		H1-RFP		Basta	MGG_10185
